# Vancomycin-resistant enterococci colonise the antibiotic-treated intestine by occupying overlapping but distinct nutrient- and metabolite-defined intestinal niches

**DOI:** 10.1101/2024.12.12.628149

**Authors:** Olivia G. King, Alexander Y. G. Yip, Victoria Horrocks, Jesús Miguéns Blanco, Julian R. Marchesi, Benjamin H. Mullish, Thomas B. Clarke, Julie A. K. McDonald

## Abstract

Antibiotic treatment significantly disrupts the gut microbiome and promotes vancomycin-resistant enterococci (VRE) intestinal colonisation. These disruptions cause the intestine to act as a reservoir for VRE that seed difficult-to-treat infections. Patients would benefit from new treatments that prevent or treat VRE intestinal colonisation. However, the factors that drive VRE growth in the gut are poorly understood. We demonstrated that multiple antibiotics that promote VRE intestinal colonisation increased the concentration of a wide range of nutrients and decreased the concentration of a wide range of microbial metabolites. We found significant but incomplete suppression of VRE growth by individual short chain fatty acids that were decreased in antibiotic-treated faecal microbiomes. However, we showed that mixtures of short chain fatty acids provided complete or near complete suppression of VRE growth. We also showed that VRE could use most nutrients increased in antibiotic-treated faecal microbiomes as carbon or nitrogen sources to support their growth. *Enterococcus faecium* and *Enterococcus faecalis* had some common and some distinct preferences for use of specific nutrients that were enriched in antibiotic-treated faecal microbiomes. Finally, we showed that *E. faecium* and *E. faecalis* occupied overlapping but distinct nutrient-defined intestinal niches that promoted high growth when cultured with each other and when cultured with carbapenem-resistant *Enterobacteriaceae* (another group of multidrug-resistant pathogens). Our results demonstrated that VRE occupy distinct intestinal niches in the antibiotic-treated intestine, defined by their abilities to utilise specific enriched nutrients and their abilities to grow with reduced concentrations of inhibitory microbial metabolites.
