## Supplementary Data 1 for "Vancomycin-resistant enterococci colonise the antibiotic-treated intestine by occupying overlapping but distinct nutrient- and metabolite-defined intestinal niches"

### Sheet: Supp data 1
100ml of 2x minimal media			-20°C stock solutions			500 ml Trace element solution			500 ml Salt solution			50 ml Amino acid solution			40 ml Nucleic acid solution
Reagent	Volume (ml)		RPMI 1640 vitamin solution	SLS, Cat. No. R7256-100ML		Reagent	mg per 500 ml		Reagent	g per 500 ml		Reagent	mg per 50 ml		Reagent	mg per 40 ml
Salt solution	20		Trace element solution	See recipe to the right.		EDTA	250		KH2PO4	21		Arginine	12.5		Adenosine	8
Amino acid solution	2		FeSO4 solution	0.4 mg/ml in 10mM HCl, filter sterilised.		MgSO4	1500		K2HPO4	47		Asparagine	12.5		Guanosine	8
L-cysteine HCl solution	2		MgCl2 solution	9.6 mg/ml in water, filter sterilised.		MnCl2	250		NaCl	4.4		Aspartate	12.5		Tyramine	8
RPMI 1640 vitamin solution	2		CaCl2 solution	8 mg/ml in water, filter sterilised.		NaCl	500		Add H2O to 500 ml			Cysteine	12.5		Uracil	8
Trace element solution	2		Nicotinic acid solution	5 mg/ml in water, filter sterilised.		FeSO4	50		Adjust to pH 7-7.2 and autoclave. Store at 4°C.			Glutamine	12.5		Add H2O to 40 ml
Yeast extract solution	2		Panethine solution	5 mg/ml in water, filter sterilised.		CaCl2	50					Glycine	12.5		Prepare fresh, filter sterilise.
Nucleic acid solution	1		Menadione solution	5 mg/ml in 95% ethanol, filter sterilised.		ZnCl2	50					Histidine	12.5
FeSO4 solution	0.5					NiCl2	10					Isoleucine	12.5
MgCl2 solution	0.5		4°C stock solutions			CoCl2	10					Leucine	12.5
CaCl2 solution	0.2		Salt solution	See recipe to the right.		CuCl2	5					Lysine	12.5
Nicotinic acid solution	0.2		Amino acid solution	See recipe to the right.		H3BO3	5					Methionine	12.5
Pantethine solution	0.2		Yeast extract solution	10% (w/v) in water, filter sterilised.		Add H2O to 500 ml						Phenylalanine	12.5
Tween 80 solution	0.2		Tween 80	10% (v/v) in water, filter sterilised.		Add EDTA first. Filter sterilise, aliquot and store at -20°C.						Serine	12.5
Hemin solution	0.15		Hemin solution	Add 0.5 g to 5 ml 2M NaOH and 95 ml H2O, autoclave.								Threonine	12.5
Menadione solution	0.15											Tryptophan	12.5
H2O	66.9		Freshly prepared solutions									Tyrosine	12.5
			L-cysteine HCl solution	100 mg/ml in water, filter sterilised.								Valine	12.5
			Nucleic acid solution	See recipe to the right.								Add H2O to 50 ml
												Filter sterilise and store at 4°C.
